# Tissue specific dual RNA-seq defines host-parasite interplay in murine visceral leishmaniasis caused by *Leishmania donovani* and *Leishmania infantum*

**DOI:** 10.1101/2022.02.04.479211

**Authors:** Sarah Forrester, Amy Goundry, Bruna Torres Dias, Thyago Leal-Calvo, Milton Ozório Moraes, Paul M. Kaye, Jeremy C. Mottram, Ana Paula C. A. Lima

**Affiliations:** York Biomedical Research Institute, Department of Biology, University of York, York, England, UK; Instituto de Biofisica Carlos Chagas Filho, Universidade Federal do Rio de Janeiro, Rio de Janeiro, Brazil; Instituto Oswaldo Cruz, Fiocruz, Rio de Janeiro, Brazil; York Biomedical Research Institute, Hull York Medical School, University of York, York, England, UK

## Abstract

Visceral leishmaniasis is associated with hepato-splenomegaly and altered immune and haematological parameters in both pre-clinical animal models and humans. We studied mouse experimental visceral leishmaniasis caused by *Leishmania infantum* and *Leishmania donovani* in BALB/c mice using dual RNA-seq to investigate the transcriptional response of host and parasite in liver and spleen. We identified only 4 species-specific parasite expressed genes (SSPEGs; log2FC >1, FDR <0.05) in the infected spleen, and none in the infected liver. For the host transcriptome, we found 789 differentially expressed genes (DEGs; log2FC >1, FDR <0.05) in the spleen that were common to both infections, with IFNγ signaling and complement and coagulation cascade pathways highly enriched, and an additional 286 and 186 DEGs that were selective to *L. donovani* and *L. infantum* infection respectively. Among those, there were network interactions between genes of amino acid metabolism and PPAR signaling in *L. donovani* infection and increased IL1β and positive regulation of fatty acid transport in *L. infantum* infection, although no pathway enrichment was observed. In the liver, there were 1939 DEGs in mice infected with either *L. infantum* or *L. donovani* in comparison to uninfected mice, and the most enriched pathways were IFNγ signaling, neutrophil mediated immunity, complement and coagulation, cytokine-chemokine responses and hemostasis. Additionally, 221 DEGs were selective in *L. donovani* and 429 DEGs in *L. infantum* infections. These data show that the host response for these two visceral leishmaniasis infection models is broadly similar, and ∼10% of host DEGs vary in infections with either parasite species.

**Importance:** Visceral leishmaniasis (VL) is caused by two species of *Leishmania* parasites, *L. donovani* in the Old World and *L. infantum* in the New World and countries bordering the Mediterranean. Although cardinal features such as hepato-splenomegaly and alterations in blood and immune function are evident, clinical presentation may vary by geography, with for example severe bleeding often associated with VL in Brazil. Although animal models of both *L. donovani* and *L. infantum* have been widely used to study disease pathogenesis, a direct side-by-side comparison of how these parasites species impact the infected host and/or how they might respond to the stresses of mammalian infection has not been previously reported. Identifying common and distinct pathways to pathogenesis will be important to ensure that new therapeutic or prophylactic approaches will be applicable across all forms of VL.
