## Supplementary Table 2 for "Tissue specific dual RNA-seq defines host-parasite interplay in murine visceral leishmaniasis caused by *Leishmania donovani* and *Leishmania infantum*"

### Sheet: Sheet1
L. donovani ID	L. infantum ID	Gene description	Paralogs in L.infantum	Paralogs in L.donovani
LdBPK_010410.1	LINF_010009000	hypothetical protein, conserved protein coding	0	0
LdBPK_040220.1	LINF_040007400	hypothetical protein, conserved protein coding	0	0
LdBPK_260010.1	LINF_260005000	Lsm7p protein, putative protein coding	0	0
LdBPK_333420.1	LINF_330042900	delta-12 fatty acid desaturase, putative protein coding	2	1
